# Accurately positioning functional residues with robotics-inspired computational protein design

**DOI:** 10.1101/2021.07.02.450934

**Authors:** Cody Krivacic, Kale Kundert, Xingjie Pan, Roland A. Pache, Lin Liu, Shane O Conchúir, Jeliazko R. Jeliazkov, Jeffrey J. Gray, Michael C. Thompson, James S. Fraser, Tanja Kortemme

## Abstract

Accurate positioning of functional residues is critical for the design of new protein functions, but has remained difficult because of the prevalence of irregular local geometries in active sites. Here we introduce two computational methods that build local protein geometries from sequence with atomic accuracy: fragment kinematic closure (FKIC) and loophash kinematic closure (LHKIC). FKIC and LHKIC integrate two approaches: robotics-inspired kinematics of protein backbones and insertion of peptide fragments, and show up to 140-fold improvements in native-like predictions over either approach alone. We then integrate these methods into a new design protocol, pull-into-place (PIP), to position functionally important sidechains via design of new structured loop conformations. We validate PIP by remodeling a sizeable active site region in an enzyme and confirming the engineered new conformations of two designs with crystal structures. The described methods can be applied broadly to the design of many new protein geometries and functions.
