## Supplementary Sequences for "Accurately positioning functional residues with robotics-inspired computational protein design"

### Sheet: WT & expression vector
Name	Plasmid sequence
pRJP410 (expression vector)	ttcttgaagacgaaagggcctcgtgatacgcctatttttataggttaatgtcatgataataatggtttcttagacgtcaggtggcacttttcggggaaatgtgcgcggaacccctatttgtttatttttctaaatacattcaaatatgtatccgctcatgagacaataaccctgataaatgcttcaataatattgaaaaaggaagagtatgagtattcaacatttccgtgtcgcccttattcccttttttgcggcattttgccttcctgtttttgctcacccagaaacgctggtgaaagtaaaagatgctgaagatcagttgggtgcacgagtgggttacatcgaactggatctcaacagcggtaagatccttgagagttttcgccccgaagaacgttt…
WT KSI	taatacgactcactataggggaattgtgagcggataacaattcccctctagaaataattttgtttaactttaagaaggagatatactatgAATACCCCAGAACATATGACCGCCGTGGTACAGCGCTATGTGGCTGCGCTCAATGCCGGCGATCTGGACGGCATCGTCGCGCTGTTTGCCGATGACGCCACGGTGGAAGACCCCGTGGGTTCCGAGCCCAGGTCCGGTACGGCTGCGATTCGTGAGTTTTACGCCAACTCGCTCAAACTGCCTTTGGCGGTGGAGCTGACGCAGGAGGTACGCGCGGTCGCCAACGAAGCGGCCTTCGCTTTCACCGTCAGCTTCGAGTATCAGGGCCGCAAGACCGTGGTTGCGCCCATCGATCACTTTCGCTTCAAT…

### Sheet: Version 1 Designs
Name	Protein sequence	DNA sequence ordered
V1D1r	HMNTPEHMTAVVQRYVAALNAGDLDGIVALFADDAKVTEDAGLGGYQGTAWIREFYANSLKLPLAVELTQEVRANANEAAFAFIVSFEYQGRKTVVAPIDHFRFNGAGKVVSMRATFGEKNIHAGA	CATATGAATACCCCAGAACACATGACCGCCGTGGTACAGCGCTATGTGGCTGCGCTCAATGCCGGCGATCTGGACGGCAT CGTCGCGCTGTTTGCCGATGACGCCAAGGTGACAGAAGACGCGGGTCTCGGGGGCTATCAGGGTACGGCTTGGATTCGTG AGTTTTACGCCAACTCGCTCAAACTGCCTTTGGCGGTGGAGCTGACGCAGGAGGTACGCGCGAACGCCAACGAAGCGGCC TTCGCTTTCATCGTCAGCTTCGAGTATCAGGGCCGCAAGACCGTGGTTGCGCCCATCGATCACTTTCGCTTCAATGGCGC CGGCAAGGTGGTGAGCATGCGCGCCACGTTTGGCGAGAAGAATATTCACGCTGGCGCCTGAAGCTT
V1D2r	HMNTPEHMTAVVQRYVAALNAGDLDGIVALFADNAYVEESAGQPKYWGTDAIRKFYANQLKLPLAVELTQEVRAAANEAAFAFIVSFEYQGRKTVVAPIDHFRFNGAGKVVSARAIFGDKNIHAGA	CATATGAATACCCCAGAACACATGACCGCCGTGGTACAGCGCTATGTGGCTGCGCTCAATGCCGGCGATCTGGACGGCAT CGTCGCGCTGTTTGCCGATAACGCCTATGTGGAAGAATCCGCGGGTCAGCCGAAATATTGGGGTACGGATGCGATTCGTA AGTTTTACGCCAACCAGCTCAAACTGCCTTTGGCGGTGGAGCTGACGCAGGAGGTACGCGCGGCCGCCAACGAAGCGGCC TTCGCTTTCATCGTCAGCTTCGAGTATCAGGGCCGCAAGACCGTGGTTGCGCCCATCGATCACTTTCGCTTCAATGGCGC CGGCAAGGTGGTGAGCGCGCGCGCCATCTTTGGCGATAAGAATATTCACGCTGGCGCCTGAAGCTT
V1D3r	HMNTPEHMTAVVQRYVAALNAGDLDGIVALFADDAKVIETQYPEPRKGTAAIREFYANSLKLPLAVELTQEVRAAANEAAFAFIVSFEYQGRKTVVAPIDHFRFNGAGKVVSARALFGEKNIHAGA	CATATGAATACCCCAGAACACATGACCGCCGTGGTACAGCGCTATGTGGCTGCGCTCAATGCCGGCGATCTGGACGGCAT CGTCGCGCTGTTTGCCGATGACGCCAAGGTGATAGAAACCCAGTATCCCGAGCCCAGGAAGGGTACGGCTGCGATTCGTG AGTTTTACGCCAACTCGCTCAAACTGCCTTTGGCGGTGGAGCTGACGCAGGAGGTACGCGCGGCCGCCAACGAAGCGGCC TTCGCTTTCATCGTCAGCTTCGAGTATCAGGGCCGCAAGACCGTGGTTGCGCCCATCGATCACTTTCGCTTCAATGGCGC CGGCAAGGTGGTGAGCGCGCGCGCCTTGTTTGGCGAGAAGAATATTCACGCTGGCGCCTGAAGCTT
V1D4	HMNTPEHMTAVVQRYVAALNAGDLDGIVALYAPNAKVIETQYPEPRKGRDNIREFYAEALRLPLAVELTQEVRAANGEAAFAFIVSFEYQGRKTVVAPIDHFRFNGAGKINYAQAVFGPKNIHAGA	CATATGAATACCCCAGAACACATGACCGCCGTGGTACAGCGCTATGTGGCTGCGCTCAATGCCGGCGATCTGGACGGCAT CGTCGCGCTGTATGCCCCTAACGCCAAGGTGATAGAAACCCAGTATCCCGAGCCCAGGAAGGGTAGGGATAACATTCGTG AGTTTTACGCCGAGGCGCTCAGACTGCCTTTGGCGGTGGAGCTGACGCAGGAGGTACGCGCGGCCAACGGCGAAGCGGCC TTCGCTTTCATCGTCAGCTTCGAGTATCAGGGCCGCAAGACCGTGGTTGCGCCCATCGATCACTTTCGCTTCAATGGCGC CGGCAAGATCAATTACGCGCAGGCCGTGTTTGGCCCGAAGAATATTCACGCTGGCGCCTGAAGCTT
V1D5r	HMNTPEHMTAVVQRYVAALNAGDLDGIVALFADNARVEETKYPEDRKGTAAIREFYANQLALPLAVELTQEVRAAANEAAFAFIVSFEYQGRKTVVAPIDHFRFNGAGKVVSAQALFGEKNIHAGA	CATATGAATACCCCAGAACACATGACCGCCGTGGTACAGCGCTATGTGGCTGCGCTCAATGCCGGCGATCTGGACGGCAT CGTCGCGCTGTTTGCCGATAACGCCAGGGTGGAAGAAACCAAGTATCCCGAGGACAGGAAGGGTACGGCTGCGATTCGTG AGTTTTACGCCAACCAGCTCGCACTGCCTTTGGCGGTGGAGCTGACGCAGGAGGTACGCGCGGCCGCCAACGAAGCGGCC TTCGCTTTCATCGTCAGCTTCGAGTATCAGGGCCGCAAGACCGTGGTTGCGCCCATCGATCACTTTCGCTTCAATGGCGC CGGCAAGGTGGTGAGCGCGCAGGCCTTGTTTGGCGAGAAGAATATTCACGCTGGCGCCTGAAGCTT
V1D6	HMNTPEHMTAVVQRYVAALNAGDLDGIVALYDDTARRNEIGGPPPLPGRDNIRKFYAEDLALPLAVELTQEVRATNGEAAFAFIVSFEYQGRKTVVAPIDHFRFNGAGKISYAQAVFGDKNIHAGA	CATATGAATACCCCAGAACACATGACCGCCGTGGTACAGCGCTATGTGGCTGCGCTCAATGCCGGCGATCTGGACGGCAT CGTCGCGCTGTATGACGATACCGCCAGGAGGAATGAAATCGGGGGTCCCCCGCCCCTGCCCGGTAGGGATAATATTCGTA AGTTTTACGCCGAAGATCTCGCACTGCCTTTGGCGGTGGAGCTGACGCAGGAGGTACGCGCGACCAACGGCGAAGCGGCC TTCGCTTTCATCGTCAGCTTCGAGTATCAGGGCCGCAAGACCGTGGTTGCGCCCATCGATCACTTTCGCTTCAATGGCGC CGGCAAGATCTCGTACGCGCAGGCCGTGTTTGGCGATAAGAATATTCACGCTGGCGCCTGAAGCTT
V1D7	HMNTPEHMTAVVQRYVAALNAGDLDGIVALYSPDAIRRERYAKANPRGRDAIRQFYAEDLALPLAVELTQEVRATNGEAAFAFIVSFEYQGRKTVVAPIDHFRFNGAGKIAEAQAIFGDKNIHAGA	CATATGAATACCCCAGAACACATGACCGCCGTGGTACAGCGCTATGTGGCTGCGCTCAATGCCGGCGATCTGGACGGCAT CGTCGCGCTGTATTCCCCTGACGCCATCCGGCGAGAACGCTATGCTAAGGCGAACCCGCGCGGTAGGGATGCGATTCGTC AGTTTTACGCCGAAGATCTCGCACTGCCTTTGGCGGTGGAGCTGACGCAGGAGGTACGCGCGACCAACGGCGAAGCGGCC TTCGCTTTCATCGTCAGCTTCGAGTATCAGGGCCGCAAGACCGTGGTTGCGCCCATCGATCACTTTCGCTTCAATGGCGC CGGCAAGATCGCGGAGGCGCAGGCCATCTTTGGCGATAAGAATATTCACGCTGGCGCCTGAAGCTT
V1D8r	HMNTPEHMTAVVQRYVAALNAGDLDGIVALYASDATVTESFRPPFTGTEAIREFYANSLKLPLAVELTQEVRAANGEAAFAFIVSFEYQGRKTVVAPIDHFRFNGAGKIVYAQALFGEKNIHAGA	CATATGAATACCCCAGAACACATGACCGCCGTGGTACAGCGCTATGTGGCTGCGCTCAATGCCGGCGATCTGGACGGCAT CGTCGCGCTGTATGCCAGTGACGCCACGGTGACAGAATCGTTTCGCCCGCCCTTTACCGGTACGGAAGCGATTCGTGAGT TTTACGCCAACTCGCTCAAACTGCCTTTGGCGGTGGAGCTGACGCAGGAGGTACGCGCGGCCAACGGCGAAGCGGCCTTC GCTTTCATCGTCAGCTTCGAGTATCAGGGCCGCAAGACCGTGGTTGCGCCCATCGATCACTTTCGCTTCAATGGCGCCGG CAAGATCGTGTACGCGCAGGCCTTGTTTGGCGAGAAGAATATTCACGCTGGCGCCTGAAGCTT
V1D9r	HMNTPEHMTAVVQRYVAALNAGDLDGIVALFADDATVRESFRPPFTGTAAIREFYANNLKLPLAVELTQEVRASNNEAAFAFIVSFEYQGRKTVVAPIDHFRFNGAGKVVEAQALFGEKNIHAGA	CATATGAATACCCCAGAACACATGACCGCCGTGGTACAGCGCTATGTGGCTGCGCTCAATGCCGGCGATCTGGACGGCAT CGTCGCGCTGTTTGCCGATGACGCCACGGTGCGAGAATCGTTTCGCCCGCCCTTTACCGGTACGGCTGCGATTCGTGAGT TTTACGCCAACAACCTCAAACTGCCTTTGGCGGTGGAGCTGACGCAGGAGGTACGCGCGAGCAACAACGAAGCGGCCTTC GCTTTCATCGTCAGCTTCGAGTATCAGGGCCGCAAGACCGTGGTTGCGCCCATCGATCACTTTCGCTTCAATGGCGCCGG CAAGGTGGTGGAGGCGCAGGCCTTGTTTGGCGAGAAGAATATTCACGCTGGCGCCTGAAGCTT
V1D10r	HMNTPEHMTAVVQRYVAALNAGDLDGIVALFADDASVTESFRPPFTGTAAIREFYANNLKLPLAVELTQEVRASNNEAAFAFIVSFEYQGRKTVVAPIDHFRFNGAGKVVSARALFGEKNIHAGA	CATATGAATACCCCAGAACACATGACCGCCGTGGTACAGCGCTATGTGGCTGCGCTCAATGCCGGCGATCTGGACGGCAT CGTCGCGCTGTTTGCCGATGACGCCTCGGTGACAGAATCGTTTCGCCCGCCCTTTACCGGTACGGCTGCGATTCGTGAGT TTTACGCCAACAACCTCAAACTGCCTTTGGCGGTGGAGCTGACGCAGGAGGTACGCGCGAGCAACAACGAAGCGGCCTTC GCTTTCATCGTCAGCTTCGAGTATCAGGGCCGCAAGACCGTGGTTGCGCCCATCGATCACTTTCGCTTCAATGGCGCCGG CAAGGTGGTGAGCGCGCGCGCCTTGTTTGGCGAGAAGAATATTCACGCTGGCGCCTGAAGCTT
V1D11	HMNTPEHMTAVVQRYVAALNAGDLDGIVALYAPNARYDEIGFPDTGGTDNIRAFYAKQLKLPLAVELTQEVRATNGEAAFAFIVSFEYQGRKTVVAPIDHFRFNGAGKIAEARAIFGDKNIHAGA	CATATGAATACCCCAGAACACATGACCGCCGTGGTACAGCGCTATGTGGCTGCGCTCAATGCCGGCGATCTGGACGGCAT CGTCGCGCTGTATGCCCCTAACGCCAGGTATGACGAAATCGGTTTCCCGGACACGGGCGGTACGGATAACATTCGTGCGT TTTACGCCAAGCAGCTCAAACTGCCTTTGGCGGTGGAGCTGACGCAGGAGGTACGCGCGACCAACGGCGAAGCGGCCTTC GCTTTCATCGTCAGCTTCGAGTATCAGGGCCGCAAGACCGTGGTTGCGCCCATCGATCACTTTCGCTTCAATGGCGCCGG CAAGATCGCGGAGGCGCGCGCCATCTTTGGCGATAAGAATATTCACGCTGGCGCCTGAAGCTT
V1D12r	HMNTPEHMTAVVQRYVAALNAGDLDGIVALFADDAQYNEIGFRGDSGTAAIREFYANQLKLPLAVELTQEVRAVNGEAAFAFIVSFEYQGRKTVVAPIDHFRFNGAGKVVYARALFGEKNIHAGA	CATATGAATACCCCAGAACACATGACCGCCGTGGTACAGCGCTATGTGGCTGCGCTCAATGCCGGCGATCTGGACGGCAT CGTCGCGCTGTTTGCCGATGACGCCCAGTATAATGAAATCGGTTTCCGGGGCGACTCCGGTACGGCTGCGATTCGTGAGT TTTACGCCAACCAGCTCAAACTGCCTTTGGCGGTGGAGCTGACGCAGGAGGTACGCGCGGTCAACGGCGAAGCGGCCTTC GCTTTCATCGTCAGCTTCGAGTATCAGGGCCGCAAGACCGTGGTTGCGCCCATCGATCACTTTCGCTTCAATGGCGCCGG CAAGGTGGTGTACGCGCGCGCCTTGTTTGGCGAGAAGAATATTCACGCTGGCGCCTGAAGCTT
V1D13	HMNTPEHMTAVVQRYVAALNAGDLDGIVALYDSTAQYDEIGFDGGSGTENIRRFYAKQLKLPLAVELTQEVRATNGEAAFAFIVSFEYQGRKTVVAPIDHFRFNGAGKIAEARAIFGDKNIHAGA	CATATGAATACCCCAGAACACATGACCGCCGTGGTACAGCGCTATGTGGCTGCGCTCAATGCCGGCGATCTGGACGGCAT CGTCGCGCTGTATGACAGTACCGCCCAGTATGACGAAATCGGTTTCGACGGCGGGTCCGGTACGGAAAATATTCGTCGGT TTTACGCCAAGCAGCTCAAACTGCCTTTGGCGGTGGAGCTGACGCAGGAGGTACGCGCGACCAACGGCGAAGCGGCCTTC GCTTTCATCGTCAGCTTCGAGTATCAGGGCCGCAAGACCGTGGTTGCGCCCATCGATCACTTTCGCTTCAATGGCGCCGG CAAGATCGCGGAGGCGCGCGCCATCTTTGGCGATAAGAATATTCACGCTGGCGCCTGAAGCTT
V1D14	HMNTPEHMTAVVQRYVAALNAGDLDGIVALYDSTAIRYEQYYEGGKGTDNIRKFYAMDLKLPLAVELTQEVRATNGEAAFAFIVSFEYQGRKTVVAPIDHFRFNGAGKIAEARAIFGDKNIHAGA	CATATGAATACCCCAGAACACATGACCGCCGTGGTACAGCGCTATGTGGCTGCGCTCAATGCCGGCGATCTGGACGGCAT CGTCGCGCTGTATGACAGTACCGCCATCCGGTATGAACAGTATTACGAGGGCGGGAAGGGTACGGATAATATTCGTAAGT TTTACGCCATGGATCTCAAACTGCCTTTGGCGGTGGAGCTGACGCAGGAGGTACGCGCGACCAACGGCGAAGCGGCCTTC GCTTTCATCGTCAGCTTCGAGTATCAGGGCCGCAAGACCGTGGTTGCGCCCATCGATCACTTTCGCTTCAATGGCGCCGG CAAGATCGCGGAGGCGCGCGCCATCTTTGGCGATAAGAATATTCACGCTGGCGCCTGAAGCTT

### Sheet: Version 2 Designs
Name	Protein sequence	DNA sequence ordered
V2D1	MNTPEHMTAVVQRYVAALNAGDLDGIAGFLADGIKIDEDQNRKQVTDAAQKREFYANSLKLPLAVELTQEVRSVSNEAAFAFTVSFEYQGRKTVVAPIDHFRFNGAGKVVSMRALFGEKNIHAGAGS	gcatCGTCTCaAGCAGGTCTCaTATGAATACCCCAGAACATATGACCGCCGTGGTACAGCGCTATGTGGCTGCGCTCAATGCCGGCGATCTGGACGGCATCGCGGGCTTTCTGGCCGATGGCATTAAAATTGATGAAGATCAGAACCGTAAACAGGTGACCGATGCGGCTCAGAAACGTGAGTTTTACGCCAACTCGCTCAAACTGCCTTTGGCGGTGGAGCTGACGCAGGAGGTACGCAGCGTCAGCAACGAAGCGGCCTTCGCTTTCACCGTCAGCTTCGAGTATCAGGGCCGCAAGACCGTGGTTGCGCCCATCGATCACTTTCGCTTCAATGGCGCCGGCAAGGTGGTGAGCATGCGCGCCTTGTTTGGCGAGAAGAATATTCACGCTGGCGCCg…
V2D1r	MNTPEHMTAVVQRYVAALNAGDLDGIVALFADGITIDEDVNRKQVSDTAQIREFYANSLKLPLAVELTQEVRSVSNEAAFAFTVSFEYQGRKTVVAPIDHFRFNGAGKVVSMRALFGEKNIHAGAGS	gcatCGTCTCaAGCAGGTCTCaTATGAATACCCCAGAACATATGACCGCCGTGGTACAGCGCTATGTGGCTGCGCTCAATGCCGGCGATCTGGACGGCATCGTCGCGCTGTTTGCCGATGGCATTACGATTGATGAAGATGTGAACCGTAAACAGGTGTCCGATACGGCTCAGATTCGTGAGTTTTACGCCAACTCGCTCAAACTGCCTTTGGCGGTGGAGCTGACGCAGGAGGTACGCAGCGTCAGCAACGAAGCGGCCTTCGCTTTCACCGTCAGCTTCGAGTATCAGGGCCGCAAGACCGTGGTTGCGCCCATCGATCACTTTCGCTTCAATGGCGCCGGCAAGGTGGTGAGCATGCGCGCCTTGTTTGGCGAGAAGAATATTCACGCTGGCGCCg…
V2D2	MNTPEHMTAVVQRYVAALNAGDLDGIAGFLADGVKVDEDQKKTTVTDAAQKREFYANSLKLPLAVELTQEVRSVDNEAAFAFTVSFEYQGRKTVVAPIDHFRFNGAGKVVSMRALFGEKNIHAGAGS	gcatCGTCTCaAGCAGGTCTCaTATGAATACCCCAGAACATATGACCGCCGTGGTACAGCGCTATGTGGCTGCGCTCAATGCCGGCGATCTGGACGGCATCGCGGGCTTTCTGGCCGATGGCGTGAAAGTGGATGAAGATCAGAAAAAAACCACCGTGACCGATGCGGCTCAGAAACGTGAGTTTTACGCCAACTCGCTCAAACTGCCTTTGGCGGTGGAGCTGACGCAGGAGGTACGCAGCGTCGATAACGAAGCGGCCTTCGCTTTCACCGTCAGCTTCGAGTATCAGGGCCGCAAGACCGTGGTTGCGCCCATCGATCACTTTCGCTTCAATGGCGCCGGCAAGGTGGTGAGCATGCGCGCCTTGTTTGGCGAGAAGAATATTCACGCTGGCGCCg…
V2D2r	MNTPEHMTAVVQRYVAALNAGDLDGIVALFADGVTVDEDQKKTTVSDTAQIREFYANSLKLPLAVELTQEVRAVDNEAAFAFTVSFEYQGRKTVVAPIDHFRFNGAGKVVSMRALFGEKNIHAGAGS	gcatCGTCTCaAGCAGGTCTCaTATGAATACCCCAGAACATATGACCGCCGTGGTACAGCGCTATGTGGCTGCGCTCAATGCCGGCGATCTGGACGGCATCGTCGCGCTGTTTGCCGATGGCGTGACGGTGGATGAAGATCAGAAAAAAACCACCGTGTCCGATACGGCTCAGATTCGTGAGTTTTACGCCAACTCGCTCAAACTGCCTTTGGCGGTGGAGCTGACGCAGGAGGTACGCGCGGTCGATAACGAAGCGGCCTTCGCTTTCACCGTCAGCTTCGAGTATCAGGGCCGCAAGACCGTGGTTGCGCCCATCGATCACTTTCGCTTCAATGGCGCCGGCAAGGTGGTGAGCATGCGCGCCTTGTTTGGCGAGAAGAATATTCACGCTGGCGCCg…
V2D3	MNTPEHMTAVVQRYVAALNAGDLDGIAGFLADGVQIDEDQNKTTVTDAAQKREFYANSLKLPLAVELTQEVRSVDNEAAFAFTVSFEYQGRKTVVAPIDHFRFNGAGKVVSMRALFGEKNIHAGAGS	gcatCGTCTCaAGCAGGTCTCaTATGAATACCCCAGAACATATGACCGCCGTGGTACAGCGCTATGTGGCTGCGCTCAATGCCGGCGATCTGGACGGCATCGCGGGCTTTCTGGCCGATGGCGTGCAGATTGATGAAGATCAGAACAAAACCACCGTGACCGATGCGGCTCAGAAACGTGAGTTTTACGCCAACTCGCTCAAACTGCCTTTGGCGGTGGAGCTGACGCAGGAGGTACGCAGCGTCGATAACGAAGCGGCCTTCGCTTTCACCGTCAGCTTCGAGTATCAGGGCCGCAAGACCGTGGTTGCGCCCATCGATCACTTTCGCTTCAATGGCGCCGGCAAGGTGGTGAGCATGCGCGCCTTGTTTGGCGAGAAGAATATTCACGCTGGCGCCg…
V2D3r	MNTPEHMTAVVQRYVAALNAGDLDGIVALFADGVTIDEDQNKTTVSDTAQIREFYANSLKLPLAVELTQEVRAVDNEAAFAFTVSFEYQGRKTVVAPIDHFRFNGAGKVVSMRALFGEKNIHAGAGS	gcatCGTCTCaAGCAGGTCTCaTATGAATACCCCAGAACATATGACCGCCGTGGTACAGCGCTATGTGGCTGCGCTCAATGCCGGCGATCTGGACGGCATCGTCGCGCTGTTTGCCGATGGCGTGACGATTGATGAAGATCAGAACAAAACCACCGTGTCCGATACGGCTCAGATTCGTGAGTTTTACGCCAACTCGCTCAAACTGCCTTTGGCGGTGGAGCTGACGCAGGAGGTACGCGCGGTCGATAACGAAGCGGCCTTCGCTTTCACCGTCAGCTTCGAGTATCAGGGCCGCAAGACCGTGGTTGCGCCCATCGATCACTTTCGCTTCAATGGCGCCGGCAAGGTGGTGAGCATGCGCGCCTTGTTTGGCGAGAAGAATATTCACGCTGGCGCCg…
V2D4	MNTPEHMTAVVQRYVAALNAGDLDGIAGFLADGVQIDEDQQTSTVTDAAQKREFYANSLKLPLAVELTQEVRSVKNEAAFAFTVSFEYQGRKTVVAPIDHFRFNGAGKVVSMRALFGEKNIHAGAGS	gcatCGTCTCaAGCAGGTCTCaTATGAATACCCCAGAACATATGACCGCCGTGGTACAGCGCTATGTGGCTGCGCTCAATGCCGGCGATCTGGACGGCATCGCGGGCTTTCTGGCCGATGGCGTGCAGATTGATGAAGATCAGCAGACCAGCACCGTGACCGATGCGGCTCAGAAACGTGAGTTTTACGCCAACTCGCTCAAACTGCCTTTGGCGGTGGAGCTGACGCAGGAGGTACGCAGCGTCAAAAACGAAGCGGCCTTCGCTTTCACCGTCAGCTTCGAGTATCAGGGCCGCAAGACCGTGGTTGCGCCCATCGATCACTTTCGCTTCAATGGCGCCGGCAAGGTGGTGAGCATGCGCGCCTTGTTTGGCGAGAAGAATATTCACGCTGGCGCCg…
V2D4r	MNTPEHMTAVVQRYVAALNAGDLDGIVALFADGVTIDEDQQTSTVSDTAQIREFYANSLKLPLAVELTQEVRAVKNEAAFAFTVSFEYQGRKTVVAPIDHFRFNGAGKVVSMRALFGEKNIHAGAGS	gcatCGTCTCaAGCAGGTCTCaTATGAATACCCCAGAACATATGACCGCCGTGGTACAGCGCTATGTGGCTGCGCTCAATGCCGGCGATCTGGACGGCATCGTCGCGCTGTTTGCCGATGGCGTGACGATTGATGAAGATCAGCAGACCAGCACCGTGTCCGATACGGCTCAGATTCGTGAGTTTTACGCCAACTCGCTCAAACTGCCTTTGGCGGTGGAGCTGACGCAGGAGGTACGCGCGGTCAAAAACGAAGCGGCCTTCGCTTTCACCGTCAGCTTCGAGTATCAGGGCCGCAAGACCGTGGTTGCGCCCATCGATCACTTTCGCTTCAATGGCGCCGGCAAGGTGGTGAGCATGCGCGCCTTGTTTGGCGAGAAGAATATTCACGCTGGCGCCg…
V2D5	MNTPEHMTAVVQRYVAALNAGDLDGIAGFLADGVTILEDQQKSTVTDAAQKREFYANSLKLPLAVELTQEVRSVDNEAAFAFTVSFEYQGRKTVVAPIDHFRFNGAGKVVSMRALFGEKNIHAGAGS	gcatCGTCTCaAGCAGGTCTCaTATGAATACCCCAGAACATATGACCGCCGTGGTACAGCGCTATGTGGCTGCGCTCAATGCCGGCGATCTGGACGGCATCGCGGGCTTTCTGGCCGATGGCGTGACGATTCTGGAAGATCAGCAGAAAAGCACCGTGACCGATGCGGCTCAGAAACGTGAGTTTTACGCCAACTCGCTCAAACTGCCTTTGGCGGTGGAGCTGACGCAGGAGGTACGCAGCGTCGATAACGAAGCGGCCTTCGCTTTCACCGTCAGCTTCGAGTATCAGGGCCGCAAGACCGTGGTTGCGCCCATCGATCACTTTCGCTTCAATGGCGCCGGCAAGGTGGTGAGCATGCGCGCCTTGTTTGGCGAGAAGAATATTCACGCTGGCGCCg…
V2D5r	MNTPEHMTAVVQRYVAALNAGDLDGIVALFADGVTIDEDQQKSTVSDTAQIREFYANSLKLPLAVELTQEVRAVDNEAAFAFTVSFEYQGRKTVVAPIDHFRFNGAGKVVSMRALFGEKNIHAGAGS	gcatCGTCTCaAGCAGGTCTCaTATGAATACCCCAGAACATATGACCGCCGTGGTACAGCGCTATGTGGCTGCGCTCAATGCCGGCGATCTGGACGGCATCGTCGCGCTGTTTGCCGATGGCGTGACGATTGATGAAGATCAGCAGAAAAGCACCGTGTCCGATACGGCTCAGATTCGTGAGTTTTACGCCAACTCGCTCAAACTGCCTTTGGCGGTGGAGCTGACGCAGGAGGTACGCGCGGTCGATAACGAAGCGGCCTTCGCTTTCACCGTCAGCTTCGAGTATCAGGGCCGCAAGACCGTGGTTGCGCCCATCGATCACTTTCGCTTCAATGGCGCCGGCAAGGTGGTGAGCATGCGCGCCTTGTTTGGCGAGAAGAATATTCACGCTGGCGCCg…
V2D6	MNTPEHMTAVVQRYVAALNAGDLDGIVALLASDVTLWETSQDRTYTGNSAIREFYANSLKLPLAVELTQEVRSNRNEAAFAFTVSFEYQGRKTVVAPIDHFRFNGAGKVVSMRALFGEKNIHAGAGS	gcatCGTCTCaAGCAGGTCTCaTATGAATACCCCAGAACATATGACCGCCGTGGTACAGCGCTATGTGGCTGCGCTCAATGCCGGCGATCTGGACGGCATCGTCGCGCTGCTGGCCAGCGACGTGACGCTGTGGGAAACCAGCCAGGATCGTACCTATACCGGTAACAGCGCGATTCGTGAGTTTTACGCCAACTCGCTCAAACTGCCTTTGGCGGTGGAGCTGACGCAGGAGGTACGCAGCAACCGTAACGAAGCGGCCTTCGCTTTCACCGTCAGCTTCGAGTATCAGGGCCGCAAGACCGTGGTTGCGCCCATCGATCACTTTCGCTTCAATGGCGCCGGCAAGGTGGTGAGCATGCGCGCCTTGTTTGGCGAGAAGAATATTCACGCTGGCGCCg…
V2D6r	MNTPEHMTAVVQRYVAALNAGDLDGIVALFADDATLWETSQDRTYSGTAAIREFYANSLKLPLAVELTQEVRANRNEAAFAFTVSFEYQGRKTVVAPIDHFRFNGAGKVVSMRALFGEKNIHAGAGS	gcatCGTCTCaAGCAGGTCTCaTATGAATACCCCAGAACATATGACCGCCGTGGTACAGCGCTATGTGGCTGCGCTCAATGCCGGCGATCTGGACGGCATCGTCGCGCTGTTTGCCGATGACGCCACGCTGTGGGAAACCAGCCAGGATCGTACCTATTCCGGTACGGCTGCGATTCGTGAGTTTTACGCCAACTCGCTCAAACTGCCTTTGGCGGTGGAGCTGACGCAGGAGGTACGCGCGAACCGTAACGAAGCGGCCTTCGCTTTCACCGTCAGCTTCGAGTATCAGGGCCGCAAGACCGTGGTTGCGCCCATCGATCACTTTCGCTTCAATGGCGCCGGCAAGGTGGTGAGCATGCGCGCCTTGTTTGGCGAGAAGAATATTCACGCTGGCGCCg…
V2D7	MNTPEHMTAVVQRYVAALNAGDLDGIVGQFGPQVTIEESKFPPADPDLSAIREFYANSLKLPLAVELTQEVRVYNYTTAFAFTVSFEYQGRKTVVAPIDHFRFNGAGKVVSMRALFGEKNIHAGAGS	gcatCGTCTCaAGCAGGTCTCaTATGAATACCCCAGAACATATGACCGCCGTGGTACAGCGCTATGTGGCTGCGCTCAATGCCGGCGATCTGGACGGCATCGTCGGCCAGTTTGGCCCGCAGGTGACGATTGAAGAAAGCAAATTTCCGCCGGCGGATCCGGATCTGAGCGCGATTCGTGAGTTTTACGCCAACTCGCTCAAACTGCCTTTGGCGGTGGAGCTGACGCAGGAGGTACGCGTGTATAACTATACCACCGCCTTCGCTTTCACCGTCAGCTTCGAGTATCAGGGCCGCAAGACCGTGGTTGCGCCCATCGATCACTTTCGCTTCAATGGCGCCGGCAAGGTGGTGAGCATGCGCGCCTTGTTTGGCGAGAAGAATATTCACGCTGGCGCCg…
V2D7r	MNTPEHMTAVVQRYVAALNAGDLDGIVALFGPDVTIEESKFPPADPDTAAIREFYANSLKLPLAVELTQEVRAYNNEAAFAFTVSFEYQGRKTVVAPIDHFRFNGAGKVVSMRALFGEKNIHAGAGS	gcatCGTCTCaAGCAGGTCTCaTATGAATACCCCAGAACATATGACCGCCGTGGTACAGCGCTATGTGGCTGCGCTCAATGCCGGCGATCTGGACGGCATCGTCGCGCTGTTTGGCCCGGACGTGACGATTGAAGAAAGCAAATTTCCGCCGGCGGATCCGGATACGGCTGCGATTCGTGAGTTTTACGCCAACTCGCTCAAACTGCCTTTGGCGGTGGAGCTGACGCAGGAGGTACGCGCGTATAACAACGAAGCGGCCTTCGCTTTCACCGTCAGCTTCGAGTATCAGGGCCGCAAGACCGTGGTTGCGCCCATCGATCACTTTCGCTTCAATGGCGCCGGCAAGGTGGTGAGCATGCGCGCCTTGTTTGGCGAGAAGAATATTCACGCTGGCGCCg…
V2D8	MNTPEHMTAVVQRYVAALNAGDLDGIVGQFGPQVVIEESKQPPTDPDLSAIREFYANSLKLPLAVELTQEVRVYNNTTAFAFTVSFEYQGRKTVVAPIDHFRFNGAGKVVSMRALFGEKNIHAGAGS	gcatCGTCTCaAGCAGGTCTCaTATGAATACCCCAGAACATATGACCGCCGTGGTACAGCGCTATGTGGCTGCGCTCAATGCCGGCGATCTGGACGGCATCGTCGGCCAGTTTGGCCCGCAGGTGGTGATTGAAGAAAGCAAACAGCCGCCGACCGATCCGGATCTGAGCGCGATTCGTGAGTTTTACGCCAACTCGCTCAAACTGCCTTTGGCGGTGGAGCTGACGCAGGAGGTACGCGTGTATAACAACACCACCGCCTTCGCTTTCACCGTCAGCTTCGAGTATCAGGGCCGCAAGACCGTGGTTGCGCCCATCGATCACTTTCGCTTCAATGGCGCCGGCAAGGTGGTGAGCATGCGCGCCTTGTTTGGCGAGAAGAATATTCACGCTGGCGCCg…
V2D8r	MNTPEHMTAVVQRYVAALNAGDLDGIVALFGPDATIEESKQPPTDPDTAAIREFYANSLKLPLAVELTQEVRAYNNEAAFAFTVSFEYQGRKTVVAPIDHFRFNGAGKVVSMRALFGEKNIHAGAGS	gcatCGTCTCaAGCAGGTCTCaTATGAATACCCCAGAACATATGACCGCCGTGGTACAGCGCTATGTGGCTGCGCTCAATGCCGGCGATCTGGACGGCATCGTCGCGCTGTTTGGCCCGGACGCCACGATTGAAGAAAGCAAACAGCCGCCGACCGATCCGGATACGGCTGCGATTCGTGAGTTTTACGCCAACTCGCTCAAACTGCCTTTGGCGGTGGAGCTGACGCAGGAGGTACGCGCGTATAACAACGAAGCGGCCTTCGCTTTCACCGTCAGCTTCGAGTATCAGGGCCGCAAGACCGTGGTTGCGCCCATCGATCACTTTCGCTTCAATGGCGCCGGCAAGGTGGTGAGCATGCGCGCCTTGTTTGGCGAGAAGAATATTCACGCTGGCGCCg…
V2D9	MNTPEHMTAVVQRYVAALNAGDLDGIVALLASDVTLYETSQDRTYTGNSAIREFYANSLKLPLAVELTQEVRSNRNTAAFAFTVSFEYQGRKTVVAPIDHFRFNGAGKVVSMRALFGEKNIHAGAGS	gcatCGTCTCaAGCAGGTCTCaTATGAATACCCCAGAACATATGACCGCCGTGGTACAGCGCTATGTGGCTGCGCTCAATGCCGGCGATCTGGACGGCATCGTCGCGCTGCTGGCCAGCGACGTGACGCTGTATGAAACCAGCCAGGATCGTACCTATACCGGTAACAGCGCGATTCGTGAGTTTTACGCCAACTCGCTCAAACTGCCTTTGGCGGTGGAGCTGACGCAGGAGGTACGCAGCAACCGTAACACCGCGGCCTTCGCTTTCACCGTCAGCTTCGAGTATCAGGGCCGCAAGACCGTGGTTGCGCCCATCGATCACTTTCGCTTCAATGGCGCCGGCAAGGTGGTGAGCATGCGCGCCTTGTTTGGCGAGAAGAATATTCACGCTGGCGCCg…
V2D9r	MNTPEHMTAVVQRYVAALNAGDLDGIVALFADDATVYETSQDRTYTGTAAIREFYANSLKLPLAVELTQEVRANRNEAAFAFTVSFEYQGRKTVVAPIDHFRFNGAGKVVSMRALFGEKNIHAGAGS	gcatCGTCTCaAGCAGGTCTCaTATGAATACCCCAGAACATATGACCGCCGTGGTACAGCGCTATGTGGCTGCGCTCAATGCCGGCGATCTGGACGGCATCGTCGCGCTGTTTGCCGATGACGCCACGGTGTATGAAACCAGCCAGGATCGTACCTATACCGGTACGGCTGCGATTCGTGAGTTTTACGCCAACTCGCTCAAACTGCCTTTGGCGGTGGAGCTGACGCAGGAGGTACGCGCGAACCGTAACGAAGCGGCCTTCGCTTTCACCGTCAGCTTCGAGTATCAGGGCCGCAAGACCGTGGTTGCGCCCATCGATCACTTTCGCTTCAATGGCGCCGGCAAGGTGGTGAGCATGCGCGCCTTGTTTGGCGAGAAGAATATTCACGCTGGCGCCg…
V2D10	MNTPEHMTAVVQRYVAALNAGDLDGIVGQFGPQVTLVESKSPPADPDLSAIREFYANSLKLPLAVELTQEVRVSQNTTAFAFTVSFEYQGRKTVVAPIDHFRFNGAGKVVSMRALFGEKNIHAGAGS	gcatCGTCTCaAGCAGGTCTCaTATGAATACCCCAGAACATATGACCGCCGTGGTACAGCGCTATGTGGCTGCGCTCAATGCCGGCGATCTGGACGGCATCGTCGGCCAGTTTGGCCCGCAGGTGACGCTGGTGGAAAGCAAAAGCCCGCCGGCGGATCCGGATCTGAGCGCGATTCGTGAGTTTTACGCCAACTCGCTCAAACTGCCTTTGGCGGTGGAGCTGACGCAGGAGGTACGCGTGAGCCAGAACACCACCGCCTTCGCTTTCACCGTCAGCTTCGAGTATCAGGGCCGCAAGACCGTGGTTGCGCCCATCGATCACTTTCGCTTCAATGGCGCCGGCAAGGTGGTGAGCATGCGCGCCTTGTTTGGCGAGAAGAATATTCACGCTGGCGCCg…
V2D10r	MNTPEHMTAVVQRYVAALNAGDLDGIVALFGPDVTVVESKAPPADPALAAIREFYANSLKLPLAVELTQEVRASQNETAFAFTVSFEYQGRKTVVAPIDHFRFNGAGKVVSMRALFGEKNIHAGAGS	gcatCGTCTCaAGCAGGTCTCaTATGAATACCCCAGAACATATGACCGCCGTGGTACAGCGCTATGTGGCTGCGCTCAATGCCGGCGATCTGGACGGCATCGTCGCGCTGTTTGGCCCGGACGTGACGGTGGTGGAAAGCAAAGCGCCGCCGGCGGATCCGGCGCTGGCTGCGATTCGTGAGTTTTACGCCAACTCGCTCAAACTGCCTTTGGCGGTGGAGCTGACGCAGGAGGTACGCGCGAGCCAGAACGAAACCGCCTTCGCTTTCACCGTCAGCTTCGAGTATCAGGGCCGCAAGACCGTGGTTGCGCCCATCGATCACTTTCGCTTCAATGGCGCCGGCAAGGTGGTGAGCATGCGCGCCTTGTTTGGCGAGAAGAATATTCACGCTGGCGCCg…
V2D11	MNTPEHMTAVVQRYVAALNAGDLDGIVGQFGPQVTLWESKYPPADPDLSAIREFYANSLKLPLAVELTQEVRVSGNETAFAFTVSFEYQGRKTVVAPIDHFRFNGAGKVVSMRALFGEKNIHAGAGS	gcatCGTCTCaAGCAGGTCTCaTATGAATACCCCAGAACATATGACCGCCGTGGTACAGCGCTATGTGGCTGCGCTCAATGCCGGCGATCTGGACGGCATCGTCGGCCAGTTTGGCCCGCAGGTGACGCTGTGGGAAAGCAAATATCCGCCGGCGGATCCGGATCTGAGCGCGATTCGTGAGTTTTACGCCAACTCGCTCAAACTGCCTTTGGCGGTGGAGCTGACGCAGGAGGTACGCGTGAGCGGCAACGAAACCGCCTTCGCTTTCACCGTCAGCTTCGAGTATCAGGGCCGCAAGACCGTGGTTGCGCCCATCGATCACTTTCGCTTCAATGGCGCCGGCAAGGTGGTGAGCATGCGCGCCTTGTTTGGCGAGAAGAATATTCACGCTGGCGCCg…
V2D11r_1	MNTPEHMTAVVQRYVAALNAGDLDGIVALFGPDVTLWESKYPPADPDLSAIREFYANSLKLPLAVELTQEVRASGNEAAFAFTVSFEYQGRKTVVAPIDHFRFNGAGKVVSMRALFGEKNIHAGAGS	gcatCGTCTCaAGCAGGTCTCaTATGAATACCCCAGAACATATGACCGCCGTGGTACAGCGCTATGTGGCTGCGCTCAATGCCGGCGATCTGGACGGCATCGTCGCGCTGTTTGGCCCGGACGTGACGCTGTGGGAAAGCAAATATCCGCCGGCGGATCCGGATCTGAGCGCGATTCGTGAGTTTTACGCCAACTCGCTCAAACTGCCTTTGGCGGTGGAGCTGACGCAGGAGGTACGCGCGAGCGGCAACGAAGCGGCCTTCGCTTTCACCGTCAGCTTCGAGTATCAGGGCCGCAAGACCGTGGTTGCGCCCATCGATCACTTTCGCTTCAATGGCGCCGGCAAGGTGGTGAGCATGCGCGCCTTGTTTGGCGAGAAGAATATTCACGCTGGCGCCg…
V2D11r_2	MNTPEHMTAVVQRYVAALNAGDLDGIVALFGPDVTVWESKYPPADPDLSAIREFYANSLKLPLAVELTQEVRASGNEAAFAFTVSFEYQGRKTVVAPIDHFRFNGAGKVVSMRALFGEKNIHAGAGS	gcatCGTCTCaAGCAGGTCTCaTATGAATACCCCAGAACATATGACCGCCGTGGTACAGCGCTATGTGGCTGCGCTCAATGCCGGCGATCTGGACGGCATCGTCGCGCTGTTTGGCCCGGACGTGACGGTGTGGGAAAGCAAATATCCGCCGGCGGATCCGGATCTGAGCGCGATTCGTGAGTTTTACGCCAACTCGCTCAAACTGCCTTTGGCGGTGGAGCTGACGCAGGAGGTACGCGCGAGCGGCAACGAAGCGGCCTTCGCTTTCACCGTCAGCTTCGAGTATCAGGGCCGCAAGACCGTGGTTGCGCCCATCGATCACTTTCGCTTCAATGGCGCCGGCAAGGTGGTGAGCATGCGCGCCTTGTTTGGCGAGAAGAATATTCACGCTGGCGCCg…

### Sheet: Mutants
Name	Protein sequence	Protein DNA sequence
V2D9r Y37A	MNTPEHMTAVVQRYVAALNAGDLDGIVALFADDATVAETSQDRTYTGTAAIREFYANSLKLPLAVELTQEVRANRNEAAFAFTVSFEYQGRKTVVAPIDHFRFNGAGKVVSMRALFGEKNIHAGAGS	atgAATACCCCAGAACATATGACCGCCGTGGTACAGCGCTATGTGGCTGCGCTCAATGCCGGCGATCTGGACGGCATCGTCGCGCTGTTTGCCGATGACGCCACGGTGgcgGAAACCAGCCAGGATCGTACCTATACCGGTACGGCTGCGATTCGTGAGTTTTACGCCAACTCGCTCAAACTGCCTTTGGCGGTGGAGCTGACGCAGGAGGTACGCGCGAACCGTAACGAAGCGGCCTTCGCTTTCACCGTCAGCTTCGAGTATCAGGGCCGCAAGACCGTGGTTGCGCCCATCGATCACTTTCGCTTCAATGGCGCCGGCAAGGTGGTGAGCATGCGCGCCTTGTTTGGCGAGAAGAATATTCACGCTGGCGCCggATCC
V2D9r E38A	MNTPEHMTAVVQRYVAALNAGDLDGIVALFADDATVYATSQDRTYTGTAAIREFYANSLKLPLAVELTQEVRANRNEAAFAFTVSFEYQGRKTVVAPIDHFRFNGAGKVVSMRALFGEKNIHAGAGS	atgAATACCCCAGAACATATGACCGCCGTGGTACAGCGCTATGTGGCTGCGCTCAATGCCGGCGATCTGGACGGCATCGTCGCGCTGTTTGCCGATgacgccacggtgtatgCGaccagccaggatcgtacCTATACCGGTACGGCTGCGATTCGTGAGTTTTACGCCAACTCGCTCAAACTGCCTTTGGCGGTGGAGCTGACGCAGGAGGTACGCGCGAACCGTAACGAAGCGGCCTTCGCTTTCACCGTCAGCTTCGAGTATCAGGGCCGCAAGACCGTGGTTGCGCCCATCGATCACTTTCGCTTCAATGGCGCCGGCAAGGTGGTGAGCATGCGCGCCTTGTTTGGCGAGAAGAATATTCACGCTGGCGCCggATCC
V2D9r T39A	MNTPEHMTAVVQRYVAALNAGDLDGIVALFADDATVYEASQDRTYTGTAAIREFYANSLKLPLAVELTQEVRANRNEAAFAFTVSFEYQGRKTVVAPIDHFRFNGAGKVVSMRALFGEKNIHAGAGS	atgAATACCCCAGAACATATGACCGCCGTGGTACAGCGCTATGTGGCTGCGCTCAATGCCGGCGATCTGGACGGCATCGTCGCGCTGTTTGCCGATGACGCCACGGTGTATGAAgcgAGCCAGGATCGTACCTATACCGGTACGGCTGCGATTCGTGAGTTTTACGCCAACTCGCTCAAACTGCCTTTGGCGGTGGAGCTGACGCAGGAGGTACGCGCGAACCGTAACGAAGCGGCCTTCGCTTTCACCGTCAGCTTCGAGTATCAGGGCCGCAAGACCGTGGTTGCGCCCATCGATCACTTTCGCTTCAATGGCGCCGGCAAGGTGGTGAGCATGCGCGCCTTGTTTGGCGAGAAGAATATTCACGCTGGCGCCggATCC
V2D9r S40A	MNTPEHMTAVVQRYVAALNAGDLDGIVALFADDATVYETAQDRTYTGTAAIREFYANSLKLPLAVELTQEVRANRNEAAFAFTVSFEYQGRKTVVAPIDHFRFNGAGKVVSMRALFGEKNIHAGAGS	atgAATACCCCAGAACATATGACCGCCGTGGTACAGCGCTATGTGGCTGCGCTCAATGCCGGCGATCTGGACGGCATCGTCGCGCTGTTTGCCGATGACGCCACGGTGTATGAAACCgcgCAGGATCGTACCTATACCGGTACGGCTGCGATTCGTGAGTTTTACGCCAACTCGCTCAAACTGCCTTTGGCGGTGGAGCTGACGCAGGAGGTACGCGCGAACCGTAACGAAGCGGCCTTCGCTTTCACCGTCAGCTTCGAGTATCAGGGCCGCAAGACCGTGGTTGCGCCCATCGATCACTTTCGCTTCAATGGCGCCGGCAAGGTGGTGAGCATGCGCGCCTTGTTTGGCGAGAAGAATATTCACGCTGGCGCCggATCC
V2D9r Q41A	MNTPEHMTAVVQRYVAALNAGDLDGIVALFADDATVYETSADRTYTGTAAIREFYANSLKLPLAVELTQEVRANRNEAAFAFTVSFEYQGRKTVVAPIDHFRFNGAGKVVSMRALFGEKNIHAGAGS	atgAATACCCCAGAACATATGACCGCCGTGGTACAGCGCTATGTGGCTGCGCTCAATGCCGGCGATCTGGACGGCATCGTCGCGCTGTTTGCCGATGACGCCACGGTGTATGAAACCAGCgcgGATCGTACCTATACCGGTACGGCTGCGATTCGTGAGTTTTACGCCAACTCGCTCAAACTGCCTTTGGCGGTGGAGCTGACGCAGGAGGTACGCGCGAACCGTAACGAAGCGGCCTTCGCTTTCACCGTCAGCTTCGAGTATCAGGGCCGCAAGACCGTGGTTGCGCCCATCGATCACTTTCGCTTCAATGGCGCCGGCAAGGTGGTGAGCATGCGCGCCTTGTTTGGCGAGAAGAATATTCACGCTGGCGCCggATCC
V2D9r D42A	MNTPEHMTAVVQRYVAALNAGDLDGIVALFADDATVYETSQARTYTGTAAIREFYANSLKLPLAVELTQEVRANRNEAAFAFTVSFEYQGRKTVVAPIDHFRFNGAGKVVSMRALFGEKNIHAGAGS	atgAATACCCCAGAACATATGACCGCCGTGGTACAGCGCTATGTGGCTGCGCTCAATGCCGGCGATCTGGACGGCATCGTCGCGCTGTTTGCCGATGACGCCACGGtgtatgaaaccagccaggCGcgtacctataccggtacggCTGCGATTCGTGAGTTTTACGCCAACTCGCTCAAACTGCCTTTGGCGGTGGAGCTGACGCAGGAGGTACGCGCGAACCGTAACGAAGCGGCCTTCGCTTTCACCGTCAGCTTCGAGTATCAGGGCCGCAAGACCGTGGTTGCGCCCATCGATCACTTTCGCTTCAATGGCGCCGGCAAGGTGGTGAGCATGCGCGCCTTGTTTGGCGAGAAGAATATTCACGCTGGCGCCggATCC
V2D9r R43A	MNTPEHMTAVVQRYVAALNAGDLDGIVALFADDATVYETSQDATYTGTAAIREFYANSLKLPLAVELTQEVRANRNEAAFAFTVSFEYQGRKTVVAPIDHFRFNGAGKVVSMRALFGEKNIHAGAGS	atgAATACCCCAGAACATATGACCGCCGTGGTACAGCGCTATGTGGCTGCGCTCAATGCCGGCGATCTGGACGGCATCGTCGCGCTGTTTGCCGATGACGCCACGGTgtatgaaaccagccaggatGCGacctataccggtacggcTGCGATTCGTGAGTTTTACGCCAACTCGCTCAAACTGCCTTTGGCGGTGGAGCTGACGCAGGAGGTACGCGCGAACCGTAACGAAGCGGCCTTCGCTTTCACCGTCAGCTTCGAGTATCAGGGCCGCAAGACCGTGGTTGCGCCCATCGATCACTTTCGCTTCAATGGCGCCGGCAAGGTGGTGAGCATGCGCGCCTTGTTTGGCGAGAAGAATATTCACGCTGGCGCCggATCC
V2D9r T44A	MNTPEHMTAVVQRYVAALNAGDLDGIVALFADDATVYETSQDRAYTGTAAIREFYANSLKLPLAVELTQEVRANRNEAAFAFTVSFEYQGRKTVVAPIDHFRFNGAGKVVSMRALFGEKNIHAGAGS	atgAATACCCCAGAACATATGACCGCCGTGGTACAGCGCTATGTGGCTGCGCTCAATGCCGGCGATCTGGACGGCATCGTCGCGCTGTTTGCCGATGACGCCACGGTGTATGAaaccagccaggatcgtGCGtataccggtacggctgcGATTCGTGAGTTTTACGCCAACTCGCTCAAACTGCCTTTGGCGGTGGAGCTGACGCAGGAGGTACGCGCGAACCGTAACGAAGCGGCCTTCGCTTTCACCGTCAGCTTCGAGTATCAGGGCCGCAAGACCGTGGTTGCGCCCATCGATCACTTTCGCTTCAATGGCGCCGGCAAGGTGGTGAGCATGCGCGCCTTGTTTGGCGAGAAGAATATTCACGCTGGCGCCggATCC
V2D9r Y45A	MNTPEHMTAVVQRYVAALNAGDLDGIVALFADDATVYETSQDRTATGTAAIREFYANSLKLPLAVELTQEVRANRNEAAFAFTVSFEYQGRKTVVAPIDHFRFNGAGKVVSMRALFGEKNIHAGAGS	atgAATACCCCAGAACATATGACCGCCGTGGTACAGCGCTATGTGGCTGCGCTCAATGCCGGCGATCTGGACGGCATCGTCGCGCTGTTTGCCGATGACGCCACGGTGTATGAAACcagccaggatcgtaccGCGaccggtacggctgcGATTCGTGAGTTTTACGCCAACTCGCTCAAACTGCCTTTGGCGGTGGAGCTGACGCAGGAGGTACGCGCGAACCGTAACGAAGCGGCCTTCGCTTTCACCGTCAGCTTCGAGTATCAGGGCCGCAAGACCGTGGTTGCGCCCATCGATCACTTTCGCTTCAATGGCGCCGGCAAGGTGGTGAGCATGCGCGCCTTGTTTGGCGAGAAGAATATTCACGCTGGCGCCggATCC
V2D9r T46A	MNTPEHMTAVVQRYVAALNAGDLDGIVALFADDATVYETSQDRTYAGTAAIREFYANSLKLPLAVELTQEVRANRNEAAFAFTVSFEYQGRKTVVAPIDHFRFNGAGKVVSMRALFGEKNIHAGAGS	atgAATACCCCAGAACATATGACCGCCGTGGTACAGCGCTATGTGGCTGCGCTCAATGCCGGCGATCTGGACGGCATCGTCGCGCTGTTTGCCGATGACGCCACGGTGTATGAAACcagccaggatcgtacctatGCGggtacggctgcgattCGTGAGTTTTACGCCAACTCGCTCAAACTGCCTTTGGCGGTGGAGCTGACGCAGGAGGTACGCGCGAACCGTAACGAAGCGGCCTTCGCTTTCACCGTCAGCTTCGAGTATCAGGGCCGCAAGACCGTGGTTGCGCCCATCGATCACTTTCGCTTCAATGGCGCCGGCAAGGTGGTGAGCATGCGCGCCTTGTTTGGCGAGAAGAATATTCACGCTGGCGCCggATCC
V2D9r Y37E	MNTPEHMTAVVQRYVAALNAGDLDGIVALFADDATVEETSQDRTYTGTAAIREFYANSLKLPLAVELTQEVRANRNEAAFAFTVSFEYQGRKTVVAPIDHFRFNGAGKVVSMRALFGEKNIHAGAGS	atgAATACCCCAGAACATATGACCGCCGTGGTACAGCGCTATGTGGCTGCGCTCAATGCCGGCGATCTGGACGGCATCGTCGCGCTGTTTGCCGatgacgccacggtgGAAgaaaccagccaggatcGTACCTATACCGGTACGGCTGCGATTCGTGAGTTTTACGCCAACTCGCTCAAACTGCCTTTGGCGGTGGAGCTGACGCAGGAGGTACGCGCGAACCGTAACGAAGCGGCCTTCGCTTTCACCGTCAGCTTCGAGTATCAGGGCCGCAAGACCGTGGTTGCGCCCATCGATCACTTTCGCTTCAATGGCGCCGGCAAGGTGGTGAGCATGCGCGCCTTGTTTGGCGAGAAGAATATTCACGCTGGCGCCggATCC
V2D9r T39S	MNTPEHMTAVVQRYVAALNAGDLDGIVALFADDATVYESSQDRTYTGTAAIREFYANSLKLPLAVELTQEVRANRNEAAFAFTVSFEYQGRKTVVAPIDHFRFNGAGKVVSMRALFGEKNIHAGAGS	atgAATACCCCAGAACATATGACCGCCGTGGTACAGCGCTATGTGGCTGCGCTCAATGCCGGCGATCTGGACGGCATCGTCGCGCTGTTTGCCGATGACgccacggtgtatgaaaGcagccaggatcgtacctATACCGGTACGGCTGCGATTCGTGAGTTTTACGCCAACTCGCTCAAACTGCCTTTGGCGGTGGAGCTGACGCAGGAGGTACGCGCGAACCGTAACGAAGCGGCCTTCGCTTTCACCGTCAGCTTCGAGTATCAGGGCCGCAAGACCGTGGTTGCGCCCATCGATCACTTTCGCTTCAATGGCGCCGGCAAGGTGGTGAGCATGCGCGCCTTGTTTGGCGAGAAGAATATTCACGCTGGCGCCggATCC
V2D9r T44P	MNTPEHMTAVVQRYVAALNAGDLDGIVALFADDATVYETSQDRPYTGTAAIREFYANSLKLPLAVELTQEVRANRNEAAFAFTVSFEYQGRKTVVAPIDHFRFNGAGKVVSMRALFGEKNIHAGAGS	atgAATACCCCAGAACATATGACCGCCGTGGTACAGCGCTATGTGGCTGCGCTCAATGCCGGCGATCTGGACGGCATCGTCGCGCTGTTTGCCGATGACGCCACGGTGTATGAaaccagccaggatcgtCCGtataccggtacggctgcGATTCGTGAGTTTTACGCCAACTCGCTCAAACTGCCTTTGGCGGTGGAGCTGACGCAGGAGGTACGCGCGAACCGTAACGAAGCGGCCTTCGCTTTCACCGTCAGCTTCGAGTATCAGGGCCGCAAGACCGTGGTTGCGCCCATCGATCACTTTCGCTTCAATGGCGCCGGCAAGGTGGTGAGCATGCGCGCCTTGTTTGGCGAGAAGAATATTCACGCTGGCGCCggATCC
V2D9r Y45R	MNTPEHMTAVVQRYVAALNAGDLDGIVALFADDATVYETSQDRTRTGTAAIREFYANSLKLPLAVELTQEVRANRNEAAFAFTVSFEYQGRKTVVAPIDHFRFNGAGKVVSMRALFGEKNIHAGAGS	atgAATACCCCAGAACATATGACCGCCGTGGTACAGCGCTATGTGGCTGCGCTCAATGCCGGCGATCTGGACGGCATCGTCGCGCTGTTTGCCGATGACGCCACGGTGTATGAAACcagccaggatcgtaccCGtaccggtacggctgcGATTCGTGAGTTTTACGCCAACTCGCTCAAACTGCCTTTGGCGGTGGAGCTGACGCAGGAGGTACGCGCGAACCGTAACGAAGCGGCCTTCGCTTTCACCGTCAGCTTCGAGTATCAGGGCCGCAAGACCGTGGTTGCGCCCATCGATCACTTTCGCTTCAATGGCGCCGGCAAGGTGGTGAGCATGCGCGCCTTGTTTGGCGAGAAGAATATTCACGCTGGCGCCggATCC
V2D9r T46S	MNTPEHMTAVVQRYVAALNAGDLDGIVALFADDATVYETSQDRTYSGTAAIREFYANSLKLPLAVELTQEVRANRNEAAFAFTVSFEYQGRKTVVAPIDHFRFNGAGKVVSMRALFGEKNIHAGAGS	atgAATACCCCAGAACATATGACCGCCGTGGTACAGCGCTATGTGGCTGCGCTCAATGCCGGCGATCTGGACGGCATCGTCGCGCTGTTTGCCGATGACGCCACGGTGTATGAAACcagccaggatcgtacctataGcggtacggctgcgATTCGTGAGTTTTACGCCAACTCGCTCAAACTGCCTTTGGCGGTGGAGCTGACGCAGGAGGTACGCGCGAACCGTAACGAAGCGGCCTTCGCTTTCACCGTCAGCTTCGAGTATCAGGGCCGCAAGACCGTGGTTGCGCCCATCGATCACTTTCGCTTCAATGGCGCCGGCAAGGTGGTGAGCATGCGCGCCTTGTTTGGCGAGAAGAATATTCACGCTGGCGCCggATCC
V2D9r N74V, R75A	MNTPEHMTAVVQRYVAALNAGDLDGIVALFADDATVYETSQDRTYTGTAAIREFYANSLKLPLAVELTQEVRAVANEAAFAFTVSFEYQGRKTVVAPIDHFRFNGAGKVVSMRALFGEKNIHAGAGS	atgAATACCCCAGAACATATGACCGCCGTGGTACAGCGCTATGTGGCTGCGCTCAATGCCGGCGATCTGGACGGCATCGTCGCGCTGTTTGCCGATGACGCCACGGTGTATGAAACCAGCCAGGATCGTACCTATACCGGTACGGCTGCGATTCGTGAGTTTTACGCCAACTCGCTCAAACTGCCTTTGGCGGTGGAGCTGACGCAGGAGGTACGCGCGgttgccAACGAAGCGGCCTTCGCTTTCACCGTCAGCTTCGAGTATCAGGGCCGCAAGACCGTGGTTGCGCCCATCGATCACTTTCGCTTCAATGGCGCCGGCAAGGTGGTGAGCATGCGCGCCTTGTTTGGCGAGAAGAATATTCACGCTGGCGCCggATCC
V1D8r E38D	MNTPEHMTAVVQRYVAALNAGDLDGIVALYASDATVTDSFRPPFTGTEAIREFYANSLKLPLAVELTQEVRAANGEAAFAFIVSFEYQGRKTVVAPIDHFRFNGAGKIVYAQALFGEKNIHAGAGS	atgAATACCCCAGAACACATGACCGCCGTGGTACAGCGCTATGTGGCTGCGCTCAATGCCGGCGATCTGGACGGCATCGTCGCGCTGTATGCCAGTGACGCCACGGTGACAGACTCGTTTCGCCCGCCCTTTACCGGTACGGAAGCGATTCGTGAGTTTTACGCCAACTCGCTCAAACTGCCTTTGGCGGTGGAGCTGACGCAGGAGGTACGCGCGGCCAACGGCGAAGCGGCCTTCGCTTTCATCGTCAGCTTCGAGTATCAGGGCCGCAAGACCGTGGTTGCGCCCATCGATCACTTTCGCTTCAATGGCGCCGGCAAGATCGTGTACGCGCAGGCCTTGTTTGGCGAGAAGAATATTCACGCTGGCGCCggATCCtga
WT D38E	MNTPEHMTAVVQRYVAALNAGDLDGIVALFADDATVEEPVGSEPRSGTAAIREFYANSLKLPLAVELTQEVRAVANEAAFAFTVSFEYQGRKTVVAPIDHFRFNGAGKVVSMRALFGEKNIHAGAGS	atgAATACCCCAGAACATATGACCGCCGTGGTACAGCGCTATGTGGCTGCGCTCAATGCCGGCGATCTGGACGGCATCGTCGCGCTGTTTGCCGATGACGCCACGGTGGAAGAGCCCGTGGGTTCCGAGCCCAGGTCCGGTACGGCTGCGATTCGTGAGTTTTACGCCAACTCGCTCAAACTGCCTTTGGCGGTGGAGCTGACGCAGGAGGTACGCGCGGTCGCCAACGAAGCGGCCTTCGCTTTCACCGTCAGCTTCGAGTATCAGGGCCGCAAGACCGTGGTTGCGCCCATCGATCACTTTCGCTTCAATGGCGCCGGCAAGGTGGTGAGCATGCGCGCCTTGTTTGGCGAGAAGAATATTCACGCTGGCGCCggATCCtga
